# Saturation transposon mutagenesis enables genome-wide identification of genes required for growth and fluconazole resistance in the human fungal pathogen *Cryptococcus neoformans*

**DOI:** 10.1101/2024.07.28.605507

**Authors:** R. Blake Billmyre, Caroline J. Craig, Joshua Lyon, Claire Reichardt, Michael T. Eickbush, Sarah E. Zanders

## Abstract

Fungi can cause devastating invasive infections, typically in immunocompromised patients. Treatment is complicated both by the evolutionary similarity between humans and fungi and by the frequent emergence of drug resistance. Studies in fungal pathogens have long been slowed by a lack of high-throughput tools and community resources that are common in model organisms. Here we demonstrate a high-throughput transposon mutagenesis and sequencing (TN-seq) system in *Cryptococcus neoformans* that enables genome-wide determination of gene essentiality. We employed a random forest machine learning approach to classify the *Cryptococcus neoformans* genome as essential or nonessential, predicting 1,465 essential genes, including 302 that lack human orthologs. These genes are ideal targets for new antifungal drug development. TN-seq also enables genome-wide measurement of the fitness contribution of genes to phenotypes of interest. As proof of principle, we demonstrate the genome-wide contribution of genes to growth in fluconazole, a clinically used antifungal. We show a novel role for the well-studied *RIM101* pathway in fluconazole susceptibility. We also show that 5’ insertions of transposons can drive sensitization of essential genes, enabling screenlike assays of both essential and nonessential components of the genome. Using this approach, we demonstrate a role for mitochondrial function in fluconazole sensitivity, such that tuning down many essential mitochondrial genes via 5’ insertions can drive resistance to fluconazole. Our assay system will be valuable in future studies of *C. neoformans*, particularly in examining the consequences of genotypic diversity.
