## Supplemental Table 2 for "Saturation transposon mutagenesis enables genome-wide identification of genes required for growth and fluconazole resistance in the human fungal pathogen *Cryptococcus neoformans*"

### Sheet: Go Essential no humans
ID	Name	Bgd count	Result count	Result gene list	Pct of bgd	Fold enrichment	Odds ratio	P-value	Benjamini	Bonferroni
GO:0044283	small molecule biosynthetic process	128	37	CNAG_00237,CNAG_00256,CNAG_00450,CNAG_00569,CNAG_00645,CNAG_00649,CNAG_00743,CNAG_00811,CNAG_00820,CNAG_00992,CNAG_01021,CNAG_01890,CNAG_01956,CNAG_01997,CNAG_02099,CNAG_02100,CNAG_02506,CNAG_02565,CNAG_02786,CNAG_02826,CNAG_03646,CNAG_03701,CNAG_04156,CNAG_04347,CNAG_04501,CNAG_04599,CNAG_04776,CNAG_05496,CNAG_05497,CNAG_05509,CNAG_05623,CNAG_05712,CNAG_05725,CNAG_06072,CNAG_06500,CNAG_06679,CNA…	28.9	6.61	10.45	1.86979e-21	1.50518e-18	1.50518e-18
GO:0016053	organic acid biosynthetic process	90	31	CNAG_00237,CNAG_00256,CNAG_00450,CNAG_00649,CNAG_00743,CNAG_00811,CNAG_00820,CNAG_00992,CNAG_01021,CNAG_01890,CNAG_01997,CNAG_02099,CNAG_02100,CNAG_02565,CNAG_02786,CNAG_02826,CNAG_03646,CNAG_03701,CNAG_04156,CNAG_04347,CNAG_04501,CNAG_04599,CNAG_04776,CNAG_05496,CNAG_05497,CNAG_05509,CNAG_05623,CNAG_05725,CNAG_06072,CNAG_06679,CNAG_06830,	34.4	7.87	13.17	1.31292e-20	5.28451e-18	1.0569e-17
GO:0046394	carboxylic acid biosynthetic process	85	29	CNAG_00237,CNAG_00256,CNAG_00450,CNAG_00649,CNAG_00743,CNAG_00811,CNAG_00820,CNAG_00992,CNAG_01021,CNAG_01890,CNAG_01997,CNAG_02099,CNAG_02100,CNAG_02565,CNAG_02786,CNAG_02826,CNAG_03646,CNAG_03701,CNAG_04156,CNAG_04347,CNAG_04501,CNAG_04599,CNAG_04776,CNAG_05496,CNAG_05509,CNAG_05623,CNAG_05725,CNAG_06679,CNAG_06830,	34.1	7.8	12.85	3.40696e-19	9.14202e-17	2.74261e-16
GO:0008652	cellular amino acid biosynthetic process	60	23	CNAG_00237,CNAG_00256,CNAG_00450,CNAG_00649,CNAG_00743,CNAG_00811,CNAG_00820,CNAG_00992,CNAG_01021,CNAG_01890,CNAG_01997,CNAG_02565,CNAG_02826,CNAG_03646,CNAG_04156,CNAG_04347,CNAG_04501,CNAG_04776,CNAG_05496,CNAG_05509,CNAG_05725,CNAG_06679,CNAG_06830,	38.3	8.76	15.02	1.01522e-16	2.04314e-14	8.17256e-14
GO:0043436	oxoacid metabolic process	204	35	CNAG_00237,CNAG_00256,CNAG_00450,CNAG_00649,CNAG_00743,CNAG_00811,CNAG_00820,CNAG_00992,CNAG_01021,CNAG_01890,CNAG_01997,CNAG_02099,CNAG_02100,CNAG_02565,CNAG_02786,CNAG_02826,CNAG_03646,CNAG_03701,CNAG_04156,CNAG_04347,CNAG_04501,CNAG_04599,CNAG_04776,CNAG_05496,CNAG_05497,CNAG_05509,CNAG_05623,CNAG_05725,CNAG_05978,CNAG_06072,CNAG_06679,CNAG_06770,CNAG_06830,CNAG_06900,CNAG_07986,	17.2	3.92	5.18	1.02079e-12	1.36955e-10	8.21732e-10
GO:0019752	carboxylic acid metabolic process	204	35	CNAG_00237,CNAG_00256,CNAG_00450,CNAG_00649,CNAG_00743,CNAG_00811,CNAG_00820,CNAG_00992,CNAG_01021,CNAG_01890,CNAG_01997,CNAG_02099,CNAG_02100,CNAG_02565,CNAG_02786,CNAG_02826,CNAG_03646,CNAG_03701,CNAG_04156,CNAG_04347,CNAG_04501,CNAG_04599,CNAG_04776,CNAG_05496,CNAG_05497,CNAG_05509,CNAG_05623,CNAG_05725,CNAG_05978,CNAG_06072,CNAG_06679,CNAG_06770,CNAG_06830,CNAG_06900,CNAG_07986,	17.2	3.92	5.18	1.02079e-12	1.36955e-10	8.21732e-10
GO:0006082	organic acid metabolic process	207	35	CNAG_00237,CNAG_00256,CNAG_00450,CNAG_00649,CNAG_00743,CNAG_00811,CNAG_00820,CNAG_00992,CNAG_01021,CNAG_01890,CNAG_01997,CNAG_02099,CNAG_02100,CNAG_02565,CNAG_02786,CNAG_02826,CNAG_03646,CNAG_03701,CNAG_04156,CNAG_04347,CNAG_04501,CNAG_04599,CNAG_04776,CNAG_05496,CNAG_05497,CNAG_05509,CNAG_05623,CNAG_05725,CNAG_05978,CNAG_06072,CNAG_06679,CNAG_06770,CNAG_06830,CNAG_06900,CNAG_07986,	16.9	3.86	5.09	1.59319e-12	1.83216e-10	1.28251e-09
GO:0006520	cellular amino acid metabolic process	149	29	CNAG_00237,CNAG_00256,CNAG_00450,CNAG_00649,CNAG_00743,CNAG_00811,CNAG_00820,CNAG_00992,CNAG_01021,CNAG_01890,CNAG_01997,CNAG_02565,CNAG_02826,CNAG_03646,CNAG_03701,CNAG_04156,CNAG_04347,CNAG_04501,CNAG_04776,CNAG_05496,CNAG_05497,CNAG_05509,CNAG_05623,CNAG_05725,CNAG_05978,CNAG_06072,CNAG_06679,CNAG_06830,CNAG_07986,	19.5	4.45	5.92	4.24226e-12	4.26877e-10	3.41502e-09
GO:0044281	small molecule metabolic process	360	46	CNAG_00237,CNAG_00256,CNAG_00450,CNAG_00569,CNAG_00645,CNAG_00649,CNAG_00743,CNAG_00811,CNAG_00820,CNAG_00990,CNAG_00992,CNAG_01021,CNAG_01586,CNAG_01890,CNAG_01956,CNAG_01997,CNAG_02099,CNAG_02100,CNAG_02294,CNAG_02506,CNAG_02565,CNAG_02786,CNAG_02826,CNAG_03646,CNAG_03701,CNAG_04156,CNAG_04347,CNAG_04501,CNAG_04599,CNAG_04776,CNAG_05496,CNAG_05497,CNAG_05509,CNAG_05623,CNAG_05712,CNAG_05725,CNA…	12.8	2.92	3.77	1.15257e-11	1.03091e-09	9.27818e-09
GO:1901607	alpha-amino acid biosynthetic process	52	17	CNAG_00237,CNAG_00256,CNAG_00450,CNAG_00649,CNAG_00811,CNAG_00820,CNAG_00992,CNAG_01890,CNAG_01997,CNAG_02565,CNAG_02826,CNAG_04156,CNAG_04501,CNAG_04776,CNAG_05496,CNAG_05725,CNAG_06679,	32.7	7.47	11.4	2.43269e-11	1.95832e-09	1.95832e-08
GO:0009073	aromatic amino acid family biosynthetic process	12	9	CNAG_00649,CNAG_00811,CNAG_00820,CNAG_01997,CNAG_03701,CNAG_04501,CNAG_05623,CNAG_06072,CNAG_06679,	75	17.14	68.26	9.86425e-11	7.21884e-09	7.94072e-08
GO:1901566	organonitrogen compound biosynthetic process	435	49	CNAG_00237,CNAG_00256,CNAG_00450,CNAG_00569,CNAG_00645,CNAG_00649,CNAG_00743,CNAG_00811,CNAG_00820,CNAG_00990,CNAG_00992,CNAG_01021,CNAG_01385,CNAG_01469,CNAG_01586,CNAG_01590,CNAG_01797,CNAG_01890,CNAG_01956,CNAG_01997,CNAG_02294,CNAG_02316,CNAG_02506,CNAG_02565,CNAG_02786,CNAG_02826,CNAG_03260,CNAG_03646,CNAG_03701,CNAG_03986,CNAG_04065,CNAG_04156,CNAG_04332,CNAG_04334,CNAG_04347,CNAG_04501,CNA…	11.3	2.57	3.27	2.25186e-10	1.51062e-08	1.81275e-07
GO:1901576	organic substance biosynthetic process	830	73	CNAG_00018,CNAG_00237,CNAG_00256,CNAG_00450,CNAG_00569,CNAG_00645,CNAG_00649,CNAG_00743,CNAG_00784,CNAG_00811,CNAG_00820,CNAG_00990,CNAG_00992,CNAG_01021,CNAG_01385,CNAG_01469,CNAG_01586,CNAG_01590,CNAG_01797,CNAG_01890,CNAG_01956,CNAG_01997,CNAG_02029,CNAG_02099,CNAG_02100,CNAG_02153,CNAG_02294,CNAG_02316,CNAG_02333,CNAG_02506,CNAG_02520,CNAG_02565,CNAG_02786,CNAG_02826,CNAG_03260,CNAG_03625,CNA…	8.8	2.01	2.64	4.52528e-10	2.80219e-08	3.64285e-07
GO:0009058	biosynthetic process	859	74	CNAG_00018,CNAG_00237,CNAG_00256,CNAG_00450,CNAG_00569,CNAG_00645,CNAG_00649,CNAG_00743,CNAG_00784,CNAG_00811,CNAG_00820,CNAG_00990,CNAG_00992,CNAG_01021,CNAG_01385,CNAG_01469,CNAG_01586,CNAG_01590,CNAG_01797,CNAG_01890,CNAG_01956,CNAG_01997,CNAG_02029,CNAG_02099,CNAG_02100,CNAG_02153,CNAG_02294,CNAG_02316,CNAG_02333,CNAG_02506,CNAG_02520,CNAG_02565,CNAG_02786,CNAG_02826,CNAG_03260,CNAG_03625,CNA…	8.6	1.97	2.58	8.66948e-10	4.98495e-08	6.97893e-07
GO:0044249	cellular biosynthetic process	810	71	CNAG_00018,CNAG_00237,CNAG_00256,CNAG_00450,CNAG_00569,CNAG_00645,CNAG_00649,CNAG_00743,CNAG_00784,CNAG_00811,CNAG_00820,CNAG_00990,CNAG_00992,CNAG_01021,CNAG_01385,CNAG_01469,CNAG_01586,CNAG_01590,CNAG_01797,CNAG_01890,CNAG_01956,CNAG_01997,CNAG_02029,CNAG_02099,CNAG_02100,CNAG_02153,CNAG_02294,CNAG_02316,CNAG_02333,CNAG_02506,CNAG_02520,CNAG_02565,CNAG_02786,CNAG_02826,CNAG_03260,CNAG_03625,CNA…	8.8	2	2.61	1.03487e-09	5.55381e-08	8.33071e-07
GO:0009072	aromatic amino acid family metabolic process	17	9	CNAG_00649,CNAG_00811,CNAG_00820,CNAG_01997,CNAG_03701,CNAG_04501,CNAG_05623,CNAG_06072,CNAG_06679,	52.9	12.1	25.57	8.98874e-09	4.52246e-07	7.23594e-06
GO:1901605	alpha-amino acid metabolic process	85	18	CNAG_00237,CNAG_00256,CNAG_00450,CNAG_00649,CNAG_00743,CNAG_00811,CNAG_00820,CNAG_00992,CNAG_01890,CNAG_01997,CNAG_02565,CNAG_02826,CNAG_04156,CNAG_04501,CNAG_04776,CNAG_05496,CNAG_05725,CNAG_06679,	21.2	4.84	6.3	1.55379e-08	7.35766e-07	1.2508e-05
GO:0009082	branched-chain amino acid biosynthetic process	10	6	CNAG_00237,CNAG_00450,CNAG_04776,CNAG_05496,CNAG_05497,CNAG_05725,	60	13.71	33.65	1.19106e-06	5.32668e-05	0.000958802
GO:0006547	histidine metabolic process	7	5	CNAG_00743,CNAG_01021,CNAG_03646,CNAG_05509,CNAG_06830,	71.4	16.32	55.86	3.00133e-06	0.000119854	0.00241607
GO:0000105	histidine biosynthetic process	7	5	CNAG_00743,CNAG_01021,CNAG_03646,CNAG_05509,CNAG_06830,	71.4	16.32	55.86	3.00133e-06	0.000119854	0.00241607
GO:0046219	indolalkylamine biosynthetic process	4	4	CNAG_00649,CNAG_00811,CNAG_04501,CNAG_06679,	100	22.85	inf	3.57328e-06	0.000119854	0.00287649
GO:0000162	tryptophan biosynthetic process	4	4	CNAG_00649,CNAG_00811,CNAG_04501,CNAG_06679,	100	22.85	inf	3.57328e-06	0.000119854	0.00287649
GO:0042435	indole-containing compound biosynthetic process	4	4	CNAG_00649,CNAG_00811,CNAG_04501,CNAG_06679,	100	22.85	inf	3.57328e-06	0.000119854	0.00287649
GO:0006360	transcription by RNA polymerase I	4	4	CNAG_00784,CNAG_02333,CNAG_03625,CNAG_07567,	100	22.85	inf	3.57328e-06	0.000119854	0.00287649
GO:1901362	organic cyclic compound biosynthetic process	396	37	CNAG_00018,CNAG_00569,CNAG_00645,CNAG_00649,CNAG_00784,CNAG_00811,CNAG_00820,CNAG_00990,CNAG_01586,CNAG_01997,CNAG_02029,CNAG_02153,CNAG_02294,CNAG_02333,CNAG_02506,CNAG_02520,CNAG_02786,CNAG_03625,CNAG_03701,CNAG_03819,CNAG_04453,CNAG_04501,CNAG_05118,CNAG_05292,CNAG_05553,CNAG_05623,CNAG_05712,CNAG_05830,CNAG_06001,CNAG_06072,CNAG_06352,CNAG_06380,CNAG_06679,CNAG_07554,CNAG_07567,CNAG_07724,CNA…	9.3	2.14	2.5	5.9355e-06	0.000191123	0.00477808
GO:0000002	mitochondrial genome maintenance	8	5	CNAG_01906,CNAG_02304,CNAG_04267,CNAG_05557,CNAG_06345,	62.5	14.28	37.23	7.71845e-06	0.000238975	0.00621335
GO:0009081	branched-chain amino acid metabolic process	13	6	CNAG_00237,CNAG_00450,CNAG_04776,CNAG_05496,CNAG_05497,CNAG_05725,	46.2	10.55	19.22	8.70725e-06	0.000259605	0.00700934
GO:0007049	cell cycle	80	13	CNAG_00423,CNAG_01023,CNAG_01325,CNAG_01633,CNAG_03119,CNAG_03422,CNAG_03790,CNAG_03835,CNAG_04157,CNAG_04231,CNAG_04300,CNAG_04479,CNAG_06352,	16.3	3.71	4.44	3.5331e-05	0.00101577	0.0284414
GO:1901564	organonitrogen compound metabolic process	858	60	CNAG_00101,CNAG_00237,CNAG_00256,CNAG_00405,CNAG_00450,CNAG_00569,CNAG_00645,CNAG_00649,CNAG_00743,CNAG_00811,CNAG_00820,CNAG_00990,CNAG_00992,CNAG_01021,CNAG_01385,CNAG_01469,CNAG_01586,CNAG_01590,CNAG_01797,CNAG_01890,CNAG_01956,CNAG_01997,CNAG_02194,CNAG_02294,CNAG_02316,CNAG_02506,CNAG_02565,CNAG_02786,CNAG_02826,CNAG_03260,CNAG_03646,CNAG_03701,CNAG_03791,CNAG_03986,CNAG_04065,CNAG_04156,CNA…	7	1.6	1.88	7.35867e-05	0.00195849	0.0592373
GO:0051301	cell division	53	10	CNAG_00423,CNAG_01391,CNAG_01633,CNAG_03119,CNAG_03422,CNAG_03484,CNAG_03835,CNAG_04157,CNAG_04231,CNAG_04479,	18.9	4.31	5.27	7.83018e-05	0.00195849	0.063033
GO:0007008	outer mitochondrial membrane organization	3	3	CNAG_01906,CNAG_05557,CNAG_06345,	100	22.85	inf	8.2719e-05	0.00195849	0.0665888
GO:0045040	protein insertion into mitochondrial outer membrane	3	3	CNAG_01906,CNAG_05557,CNAG_06345,	100	22.85	inf	8.2719e-05	0.00195849	0.0665888
GO:0006551	leucine metabolic process	3	3	CNAG_00237,CNAG_00450,CNAG_05496,	100	22.85	inf	8.2719e-05	0.00195849	0.0665888
GO:0009098	leucine biosynthetic process	3	3	CNAG_00237,CNAG_00450,CNAG_05496,	100	22.85	inf	8.2719e-05	0.00195849	0.0665888
GO:0051640	organelle localization	26	7	CNAG_01330,CNAG_02679,CNAG_03790,CNAG_06345,CNAG_06352,CNAG_06550,CNAG_07724,	26.9	6.15	8.28	9.02008e-05	0.00207462	0.0726117
GO:0044237	cellular metabolic process	1595	96	CNAG_00018,CNAG_00101,CNAG_00237,CNAG_00256,CNAG_00405,CNAG_00450,CNAG_00569,CNAG_00645,CNAG_00649,CNAG_00743,CNAG_00784,CNAG_00811,CNAG_00820,CNAG_00990,CNAG_00992,CNAG_01021,CNAG_01250,CNAG_01385,CNAG_01469,CNAG_01586,CNAG_01590,CNAG_01797,CNAG_01890,CNAG_01950,CNAG_01956,CNAG_01997,CNAG_02029,CNAG_02099,CNAG_02100,CNAG_02153,CNAG_02194,CNAG_02294,CNAG_02316,CNAG_02333,CNAG_02412,CNAG_02506,CNA…	6	1.38	1.7	0.000106721	0.00210816	0.0859102
GO:0009067	aspartate family amino acid biosynthetic process	19	6	CNAG_00256,CNAG_00992,CNAG_01890,CNAG_02565,CNAG_04156,CNAG_04776,	31.6	7.22	10.34	0.000110266	0.00210816	0.088764
GO:0042726	flavin-containing compound metabolic process	7	4	CNAG_00569,CNAG_00645,CNAG_02506,CNAG_05712,	57.1	13.06	29.65	0.00011261	0.00210816	0.090651
GO:0009309	amine biosynthetic process	7	4	CNAG_00649,CNAG_00811,CNAG_04501,CNAG_06679,	57.1	13.06	29.65	0.00011261	0.00210816	0.090651
GO:0042727	flavin-containing compound biosynthetic process	7	4	CNAG_00569,CNAG_00645,CNAG_02506,CNAG_05712,	57.1	13.06	29.65	0.00011261	0.00210816	0.090651
GO:0042401	cellular biogenic amine biosynthetic process	7	4	CNAG_00649,CNAG_00811,CNAG_04501,CNAG_06679,	57.1	13.06	29.65	0.00011261	0.00210816	0.090651
GO:0006771	riboflavin metabolic process	7	4	CNAG_00569,CNAG_00645,CNAG_02506,CNAG_05712,	57.1	13.06	29.65	0.00011261	0.00210816	0.090651
GO:0009231	riboflavin biosynthetic process	7	4	CNAG_00569,CNAG_00645,CNAG_02506,CNAG_05712,	57.1	13.06	29.65	0.00011261	0.00210816	0.090651
GO:0071704	organic substance metabolic process	1685	100	CNAG_00018,CNAG_00101,CNAG_00237,CNAG_00256,CNAG_00405,CNAG_00450,CNAG_00569,CNAG_00645,CNAG_00649,CNAG_00743,CNAG_00784,CNAG_00811,CNAG_00820,CNAG_00990,CNAG_00992,CNAG_01021,CNAG_01250,CNAG_01385,CNAG_01469,CNAG_01586,CNAG_01590,CNAG_01797,CNAG_01890,CNAG_01950,CNAG_01956,CNAG_01997,CNAG_02029,CNAG_02099,CNAG_02100,CNAG_02153,CNAG_02194,CNAG_02294,CNAG_02316,CNAG_02333,CNAG_02412,CNAG_02506,CNA…	5.9	1.36	1.68	0.000121608	0.00222487	0.0978944
GO:0042364	water-soluble vitamin biosynthetic process	21	6	CNAG_00569,CNAG_00645,CNAG_02506,CNAG_02786,CNAG_04599,CNAG_05712,	28.6	6.53	8.95	0.000204846	0.00343544	0.164901
GO:0006766	vitamin metabolic process	21	6	CNAG_00569,CNAG_00645,CNAG_02506,CNAG_02786,CNAG_04599,CNAG_05712,	28.6	6.53	8.95	0.000204846	0.00343544	0.164901
GO:0009110	vitamin biosynthetic process	21	6	CNAG_00569,CNAG_00645,CNAG_02506,CNAG_02786,CNAG_04599,CNAG_05712,	28.6	6.53	8.95	0.000204846	0.00343544	0.164901
GO:0006767	water-soluble vitamin metabolic process	21	6	CNAG_00569,CNAG_00645,CNAG_02506,CNAG_02786,CNAG_04599,CNAG_05712,	28.6	6.53	8.95	0.000204846	0.00343544	0.164901
GO:0019438	aromatic compound biosynthetic process	370	31	CNAG_00018,CNAG_00649,CNAG_00784,CNAG_00811,CNAG_00820,CNAG_00990,CNAG_01586,CNAG_01997,CNAG_02029,CNAG_02153,CNAG_02294,CNAG_02333,CNAG_02520,CNAG_02786,CNAG_03625,CNAG_03701,CNAG_04453,CNAG_04501,CNAG_05118,CNAG_05292,CNAG_05553,CNAG_05623,CNAG_05830,CNAG_06072,CNAG_06352,CNAG_06380,CNAG_06679,CNAG_07554,CNAG_07567,CNAG_07724,CNAG_07796,	8.4	1.91	2.16	0.000287399	0.00472155	0.231356
GO:0006807	nitrogen compound metabolic process	1365	83	CNAG_00018,CNAG_00101,CNAG_00237,CNAG_00256,CNAG_00405,CNAG_00450,CNAG_00569,CNAG_00645,CNAG_00649,CNAG_00743,CNAG_00784,CNAG_00811,CNAG_00820,CNAG_00990,CNAG_00992,CNAG_01021,CNAG_01250,CNAG_01385,CNAG_01469,CNAG_01586,CNAG_01590,CNAG_01797,CNAG_01890,CNAG_01950,CNAG_01956,CNAG_01997,CNAG_02194,CNAG_02294,CNAG_02316,CNAG_02333,CNAG_02412,CNAG_02506,CNAG_02520,CNAG_02564,CNAG_02565,CNAG_02786,CNA…	6.1	1.39	1.66	0.000317586	0.00505344	0.255657
GO:0046417	chorismate metabolic process	4	3	CNAG_03701,CNAG_05623,CNAG_06072,	75	17.14	66.43	0.000320156	0.00505344	0.257726
GO:0009066	aspartate family amino acid metabolic process	23	6	CNAG_00256,CNAG_00992,CNAG_01890,CNAG_02565,CNAG_04156,CNAG_04776,	26.1	5.96	7.9	0.000354007	0.00543524	0.284975
GO:0006568	tryptophan metabolic process	9	4	CNAG_00649,CNAG_00811,CNAG_04501,CNAG_06679,	44.4	10.16	17.78	0.000378104	0.00543524	0.304373
GO:0042430	indole-containing compound metabolic process	9	4	CNAG_00649,CNAG_00811,CNAG_04501,CNAG_06679,	44.4	10.16	17.78	0.000378104	0.00543524	0.304373
GO:0006586	indolalkylamine metabolic process	9	4	CNAG_00649,CNAG_00811,CNAG_04501,CNAG_06679,	44.4	10.16	17.78	0.000378104	0.00543524	0.304373
GO:0051656	establishment of organelle localization	9	4	CNAG_01330,CNAG_03790,CNAG_06352,CNAG_06550,	44.4	10.16	17.78	0.000378104	0.00543524	0.304373
GO:0022402	cell cycle process	42	8	CNAG_01023,CNAG_01325,CNAG_03119,CNAG_03422,CNAG_03790,CNAG_03835,CNAG_04300,CNAG_06352,	19	4.35	5.3	0.000385411	0.00544308	0.310256
GO:0043648	dicarboxylic acid metabolic process	16	5	CNAG_00256,CNAG_02786,CNAG_03701,CNAG_05623,CNAG_06072,	31.3	7.14	10.14	0.000450961	0.00625902	0.363023
GO:0007059	chromosome segregation	26	6	CNAG_01023,CNAG_01325,CNAG_03484,CNAG_03790,CNAG_03835,CNAG_04300,	23.1	5.27	6.71	0.000723059	0.00983992	0.582063
GO:1901360	organic cyclic compound metabolic process	814	54	CNAG_00018,CNAG_00569,CNAG_00645,CNAG_00649,CNAG_00784,CNAG_00811,CNAG_00820,CNAG_00990,CNAG_01250,CNAG_01586,CNAG_01950,CNAG_01997,CNAG_02029,CNAG_02153,CNAG_02294,CNAG_02316,CNAG_02333,CNAG_02412,CNAG_02506,CNAG_02520,CNAG_02564,CNAG_02786,CNAG_03625,CNAG_03701,CNAG_03792,CNAG_03819,CNAG_03921,CNAG_04035,CNAG_04132,CNAG_04153,CNAG_04267,CNAG_04453,CNAG_04501,CNAG_05118,CNAG_05292,CNAG_05553,CNA…	6.6	1.52	1.73	0.000733411	0.00983992	0.590395
GO:0006566	threonine metabolic process	5	3	CNAG_00256,CNAG_04156,CNAG_04776,	60	13.71	33.21	0.000774512	0.00989655	0.623483
GO:0009088	threonine biosynthetic process	5	3	CNAG_00256,CNAG_04156,CNAG_04776,	60	13.71	33.21	0.000774512	0.00989655	0.623483
GO:0009085	lysine biosynthetic process	5	3	CNAG_00256,CNAG_00992,CNAG_02565,	60	13.71	33.21	0.000774512	0.00989655	0.623483
GO:0044106	cellular amine metabolic process	12	4	CNAG_00649,CNAG_00811,CNAG_04501,CNAG_06679,	33.3	7.62	11.11	0.00133845	0.0165762	1
GO:0006576	cellular biogenic amine metabolic process	12	4	CNAG_00649,CNAG_00811,CNAG_04501,CNAG_06679,	33.3	7.62	11.11	0.00133845	0.0165762	1
GO:0098813	nuclear chromosome segregation	20	5	CNAG_01023,CNAG_01325,CNAG_03790,CNAG_03835,CNAG_04300,	25	5.71	7.43	0.00138653	0.0169115	1
GO:0051204	protein insertion into mitochondrial membrane	6	3	CNAG_01906,CNAG_05557,CNAG_06345,	50	11.43	22.14	0.00149905	0.018011	1
GO:0009308	amine metabolic process	13	4	CNAG_00649,CNAG_00811,CNAG_04501,CNAG_06679,	30.8	7.03	9.87	0.00186753	0.0213172	1
GO:0006361	transcription initiation from RNA polymerase I promoter	2	2	CNAG_00784,CNAG_03625,	100	22.85	inf	0.00190663	0.0213172	1
GO:0009095	aromatic amino acid family biosynthetic process, prephenate pathway	2	2	CNAG_00820,CNAG_01997,	100	22.85	inf	0.00190663	0.0213172	1
GO:0006673	inositol phosphoceramide metabolic process	2	2	CNAG_00101,CNAG_04453,	100	22.85	inf	0.00190663	0.0213172	1
GO:0000056	ribosomal small subunit export from nucleus	2	2	CNAG_01330,CNAG_06550,	100	22.85	inf	0.00190663	0.0213172	1
GO:0044238	primary metabolic process	1513	86	CNAG_00018,CNAG_00101,CNAG_00237,CNAG_00256,CNAG_00405,CNAG_00450,CNAG_00649,CNAG_00743,CNAG_00784,CNAG_00811,CNAG_00820,CNAG_00990,CNAG_00992,CNAG_01021,CNAG_01250,CNAG_01385,CNAG_01469,CNAG_01586,CNAG_01590,CNAG_01797,CNAG_01890,CNAG_01950,CNAG_01956,CNAG_01997,CNAG_02099,CNAG_02100,CNAG_02194,CNAG_02294,CNAG_02316,CNAG_02333,CNAG_02412,CNAG_02520,CNAG_02541,CNAG_02564,CNAG_02565,CNAG_02826,CNA…	5.7	1.3	1.51	0.00231601	0.0254855	1
GO:0007005	mitochondrion organization	43	7	CNAG_01906,CNAG_02304,CNAG_02679,CNAG_04267,CNAG_05557,CNAG_06345,CNAG_07724,	16.3	3.72	4.35	0.00234277	0.0254855	1
GO:0071840	cellular component organization or biogenesis	457	33	CNAG_01023,CNAG_01330,CNAG_01890,CNAG_01906,CNAG_01950,CNAG_02029,CNAG_02153,CNAG_02304,CNAG_02412,CNAG_02679,CNAG_03003,CNAG_03120,CNAG_03625,CNAG_03790,CNAG_03921,CNAG_03961,CNAG_04035,CNAG_04132,CNAG_04153,CNAG_04267,CNAG_04300,CNAG_05292,CNAG_05391,CNAG_05557,CNAG_06345,CNAG_06352,CNAG_06402,CNAG_06508,CNAG_06550,CNAG_06887,CNAG_07554,CNAG_07661,CNAG_07724,	7.2	1.65	1.82	0.00248699	0.0265428	1
GO:0006553	lysine metabolic process	7	3	CNAG_00256,CNAG_00992,CNAG_02565,	42.9	9.79	16.6	0.00253888	0.0265428	1
GO:0090151	establishment of protein localization to mitochondrial membrane	7	3	CNAG_01906,CNAG_05557,CNAG_06345,	42.9	9.79	16.6	0.00253888	0.0265428	1
GO:0018130	heterocycle biosynthetic process	283	23	CNAG_00018,CNAG_00569,CNAG_00645,CNAG_00649,CNAG_00784,CNAG_00811,CNAG_00990,CNAG_01586,CNAG_02294,CNAG_02333,CNAG_02506,CNAG_02520,CNAG_02786,CNAG_03625,CNAG_04501,CNAG_05118,CNAG_05553,CNAG_05712,CNAG_05830,CNAG_06380,CNAG_06679,CNAG_07567,CNAG_07796,	8.1	1.86	2.04	0.00271357	0.0280054	1
GO:0009987	cellular process	2598	134	CNAG_00018,CNAG_00101,CNAG_00237,CNAG_00256,CNAG_00405,CNAG_00423,CNAG_00450,CNAG_00569,CNAG_00645,CNAG_00649,CNAG_00743,CNAG_00784,CNAG_00811,CNAG_00820,CNAG_00895,CNAG_00977,CNAG_00990,CNAG_00992,CNAG_01021,CNAG_01023,CNAG_01250,CNAG_01325,CNAG_01330,CNAG_01385,CNAG_01391,CNAG_01469,CNAG_01586,CNAG_01590,CNAG_01633,CNAG_01797,CNAG_01890,CNAG_01906,CNAG_01950,CNAG_01956,CNAG_01997,CNAG_02029,CNA…	5.2	1.18	1.47	0.00330315	0.0336587	1
GO:0009423	chorismate biosynthetic process	3	2	CNAG_03701,CNAG_05623,	66.7	15.24	44.09	0.00555447	0.0538716	1
GO:0048311	mitochondrion distribution	3	2	CNAG_02679,CNAG_07724,	66.7	15.24	44.09	0.00555447	0.0538716	1
GO:0000055	ribosomal large subunit export from nucleus	3	2	CNAG_01330,CNAG_06550,	66.7	15.24	44.09	0.00555447	0.0538716	1
GO:0051646	mitochondrion localization	3	2	CNAG_02679,CNAG_07724,	66.7	15.24	44.09	0.00555447	0.0538716	1
GO:0043650	dicarboxylic acid biosynthetic process	9	3	CNAG_02786,CNAG_03701,CNAG_05623,	33.3	7.62	11.06	0.0057085	0.0547065	1
GO:0006725	cellular aromatic compound metabolic process	792	49	CNAG_00018,CNAG_00649,CNAG_00784,CNAG_00811,CNAG_00820,CNAG_00990,CNAG_01250,CNAG_01586,CNAG_01950,CNAG_01997,CNAG_02029,CNAG_02153,CNAG_02294,CNAG_02316,CNAG_02333,CNAG_02412,CNAG_02520,CNAG_02564,CNAG_02786,CNAG_03625,CNAG_03701,CNAG_03792,CNAG_03921,CNAG_04035,CNAG_04132,CNAG_04153,CNAG_04267,CNAG_04453,CNAG_04501,CNAG_05118,CNAG_05292,CNAG_05553,CNAG_05623,CNAG_05830,CNAG_05978,CNAG_06001,CNA…	6.2	1.41	1.56	0.0058965	0.0558433	1
GO:0051205	protein insertion into membrane	10	3	CNAG_01906,CNAG_05557,CNAG_06345,	30	6.86	9.48	0.00789416	0.0730437	1
GO:0007006	mitochondrial membrane organization	10	3	CNAG_01906,CNAG_05557,CNAG_06345,	30	6.86	9.48	0.00789416	0.0730437	1
GO:0017038	protein import	19	4	CNAG_01906,CNAG_02029,CNAG_05557,CNAG_06345,	21.1	4.81	5.92	0.0082336	0.0753187	1
GO:0006996	organelle organization	174	15	CNAG_01023,CNAG_01906,CNAG_02304,CNAG_02679,CNAG_03003,CNAG_03790,CNAG_04153,CNAG_04267,CNAG_04300,CNAG_05391,CNAG_05557,CNAG_06345,CNAG_06352,CNAG_07661,CNAG_07724,	8.6	1.97	2.14	0.00872976	0.0789602	1
GO:0051641	cellular localization	176	15	CNAG_00977,CNAG_01330,CNAG_01906,CNAG_02029,CNAG_02679,CNAG_03655,CNAG_03790,CNAG_04311,CNAG_04844,CNAG_05557,CNAG_06345,CNAG_06352,CNAG_06402,CNAG_06550,CNAG_07724,	8.5	1.95	2.11	0.009659	0.0863944	1
GO:0016043	cellular component organization	369	26	CNAG_01023,CNAG_01890,CNAG_01906,CNAG_02029,CNAG_02153,CNAG_02304,CNAG_02679,CNAG_03003,CNAG_03120,CNAG_03625,CNAG_03790,CNAG_04132,CNAG_04153,CNAG_04267,CNAG_04300,CNAG_05292,CNAG_05391,CNAG_05557,CNAG_06345,CNAG_06352,CNAG_06402,CNAG_06508,CNAG_06887,CNAG_07554,CNAG_07661,CNAG_07724,	7	1.61	1.74	0.00984534	0.0865747	1
GO:0044271	cellular nitrogen compound biosynthetic process	481	32	CNAG_00018,CNAG_00569,CNAG_00645,CNAG_00649,CNAG_00784,CNAG_00811,CNAG_00990,CNAG_01586,CNAG_01590,CNAG_01797,CNAG_02294,CNAG_02316,CNAG_02333,CNAG_02506,CNAG_02520,CNAG_02786,CNAG_03260,CNAG_03625,CNAG_03986,CNAG_04332,CNAG_04334,CNAG_04501,CNAG_04599,CNAG_05118,CNAG_05553,CNAG_05712,CNAG_05830,CNAG_05978,CNAG_06380,CNAG_06679,CNAG_07567,CNAG_07796,	6.7	1.52	1.65	0.00989425	0.0865747	1
GO:0051276	chromosome organization	56	7	CNAG_01023,CNAG_03003,CNAG_03790,CNAG_04153,CNAG_04300,CNAG_05391,CNAG_07661,	12.5	2.86	3.19	0.0104269	0.0902544	1
GO:0000054	ribosomal subunit export from nucleus	4	2	CNAG_01330,CNAG_06550,	50	11.43	22.04	0.0107888	0.0904684	1
GO:0033750	ribosome localization	4	2	CNAG_01330,CNAG_06550,	50	11.43	22.04	0.0107888	0.0904684	1
GO:0019878	lysine biosynthetic process via aminoadipic acid	4	2	CNAG_00992,CNAG_02565,	50	11.43	22.04	0.0107888	0.0904684	1
GO:0051168	nuclear export	12	3	CNAG_01330,CNAG_06402,CNAG_06550,	25	5.71	7.37	0.0135646	0.110298	1
GO:0032543	mitochondrial translation	12	3	CNAG_01797,CNAG_02316,CNAG_04332,	25	5.71	7.37	0.0135646	0.110298	1
GO:0140053	mitochondrial gene expression	12	3	CNAG_01797,CNAG_02316,CNAG_04332,	25	5.71	7.37	0.0135646	0.110298	1
GO:0006549	isoleucine metabolic process	5	2	CNAG_04776,CNAG_05725,	40	9.14	14.69	0.017465	0.135185	1
GO:0009097	isoleucine biosynthetic process	5	2	CNAG_04776,CNAG_05725,	40	9.14	14.69	0.017465	0.135185	1
GO:0140253	cell-cell fusion	5	2	CNAG_06352,CNAG_06744,	40	9.14	14.69	0.017465	0.135185	1
GO:0031503	protein-containing complex localization	5	2	CNAG_01330,CNAG_06550,	40	9.14	14.69	0.017465	0.135185	1
GO:0071900	regulation of protein serine/threonine kinase activity	5	2	CNAG_01922,CNAG_04453,	40	9.14	14.69	0.017465	0.135185	1
GO:0006352	DNA-templated transcription, initiation	25	4	CNAG_00784,CNAG_03625,CNAG_05553,CNAG_06380,	16	3.66	4.22	0.0218967	0.167875	1
GO:0045859	regulation of protein kinase activity	6	2	CNAG_01922,CNAG_04453,	33.3	7.62	11.02	0.0254479	0.170258	1
GO:1901327	response to tacrolimus	6	2	CNAG_01890,CNAG_03422,	33.3	7.62	11.02	0.0254479	0.170258	1
GO:0042398	cellular modified amino acid biosynthetic process	15	3	CNAG_01469,CNAG_02786,CNAG_04599,	20	4.57	5.52	0.0254699	0.170258	1
GO:0072330	monocarboxylic acid biosynthetic process	15	3	CNAG_02099,CNAG_02100,CNAG_04599,	20	4.57	5.52	0.0254699	0.170258	1
GO:0008152	metabolic process	2044	104	CNAG_00018,CNAG_00101,CNAG_00237,CNAG_00256,CNAG_00405,CNAG_00450,CNAG_00569,CNAG_00645,CNAG_00649,CNAG_00743,CNAG_00784,CNAG_00788,CNAG_00811,CNAG_00820,CNAG_00990,CNAG_00992,CNAG_01021,CNAG_01250,CNAG_01385,CNAG_01469,CNAG_01586,CNAG_01590,CNAG_01797,CNAG_01890,CNAG_01950,CNAG_01956,CNAG_01997,CNAG_02029,CNAG_02099,CNAG_02100,CNAG_02153,CNAG_02194,CNAG_02294,CNAG_02316,CNAG_02333,CNAG_02412,CNA…	5.1	1.16	1.32	0.0255191	0.170258	1
GO:0006626	protein targeting to mitochondrion	16	3	CNAG_01906,CNAG_05557,CNAG_06345,	18.8	4.28	5.1	0.0303584	0.170258	1
GO:0046483	heterocycle metabolic process	705	41	CNAG_00018,CNAG_00569,CNAG_00645,CNAG_00649,CNAG_00784,CNAG_00811,CNAG_00990,CNAG_01250,CNAG_01586,CNAG_01950,CNAG_02294,CNAG_02316,CNAG_02333,CNAG_02412,CNAG_02506,CNAG_02520,CNAG_02564,CNAG_02786,CNAG_03625,CNAG_03792,CNAG_03921,CNAG_04035,CNAG_04132,CNAG_04153,CNAG_04267,CNAG_04501,CNAG_05118,CNAG_05553,CNAG_05712,CNAG_05830,CNAG_05978,CNAG_06001,CNAG_06380,CNAG_06549,CNAG_06588,CNAG_06679,CNA…	5.8	1.33	1.43	0.0312013	0.170258	1
GO:0008150	biological process	3075	148	CNAG_00018,CNAG_00055,CNAG_00101,CNAG_00237,CNAG_00256,CNAG_00356,CNAG_00405,CNAG_00423,CNAG_00450,CNAG_00569,CNAG_00645,CNAG_00649,CNAG_00743,CNAG_00784,CNAG_00811,CNAG_00820,CNAG_00895,CNAG_00977,CNAG_00990,CNAG_00992,CNAG_01021,CNAG_01023,CNAG_01250,CNAG_01325,CNAG_01330,CNAG_01385,CNAG_01391,CNAG_01469,CNAG_01586,CNAG_01590,CNAG_01633,CNAG_01797,CNAG_01890,CNAG_01906,CNAG_01922,CNAG_01950,CNA…	4.8	1.1	1.31	0.0346066	0.170258	1
GO:0008608	attachment of spindle microtubules to kinetochore	7	2	CNAG_01325,CNAG_03835,	28.6	6.53	8.81	0.0346115	0.170258	1
GO:0000910	cytokinesis	7	2	CNAG_03119,CNAG_03422,	28.6	6.53	8.81	0.0346115	0.170258	1
GO:0016049	cell growth	7	2	CNAG_07554,CNAG_07724,	28.6	6.53	8.81	0.0346115	0.170258	1
GO:0001932	regulation of protein phosphorylation	7	2	CNAG_01922,CNAG_04453,	28.6	6.53	8.81	0.0346115	0.170258	1
GO:0006665	sphingolipid metabolic process	7	2	CNAG_00101,CNAG_04453,	28.6	6.53	8.81	0.0346115	0.170258	1
GO:0043549	regulation of kinase activity	7	2	CNAG_01922,CNAG_04453,	28.6	6.53	8.81	0.0346115	0.170258	1
GO:0006869	lipid transport	17	3	CNAG_01906,CNAG_02304,CNAG_05557,	17.6	4.03	4.73	0.0357034	0.170258	1
GO:0070585	protein localization to mitochondrion	17	3	CNAG_01906,CNAG_05557,CNAG_06345,	17.6	4.03	4.73	0.0357034	0.170258	1
GO:0072655	establishment of protein localization to mitochondrion	17	3	CNAG_01906,CNAG_05557,CNAG_06345,	17.6	4.03	4.73	0.0357034	0.170258	1
GO:0000041	transition metal ion transport	17	3	CNAG_00895,CNAG_07554,CNAG_07724,	17.6	4.03	4.73	0.0357034	0.170258	1
GO:1901615	organic hydroxy compound metabolic process	137	11	CNAG_00018,CNAG_01956,CNAG_02029,CNAG_02153,CNAG_04453,CNAG_05292,CNAG_06352,CNAG_06500,CNAG_07354,CNAG_07554,CNAG_07724,	8	1.83	1.95	0.0366547	0.170258	1
GO:1901617	organic hydroxy compound biosynthetic process	122	10	CNAG_00018,CNAG_01956,CNAG_02029,CNAG_02153,CNAG_04453,CNAG_05292,CNAG_06352,CNAG_06500,CNAG_07554,CNAG_07724,	8.2	1.87	2	0.0400907	0.170258	1
GO:1900019	regulation of protein kinase C activity	1	1	CNAG_04453,	100	22.85	inf	0.0437585	0.170258	1
GO:0006658	phosphatidylserine metabolic process	1	1	CNAG_01469,	100	22.85	inf	0.0437585	0.170258	1
GO:0010332	response to gamma radiation	1	1	CNAG_06352,	100	22.85	inf	0.0437585	0.170258	1
GO:0001676	long-chain fatty acid metabolic process	1	1	CNAG_02100,	100	22.85	inf	0.0437585	0.170258	1
GO:0006659	phosphatidylserine biosynthetic process	1	1	CNAG_01469,	100	22.85	inf	0.0437585	0.170258	1
GO:0009089	lysine biosynthetic process via diaminopimelate	1	1	CNAG_00256,	100	22.85	inf	0.0437585	0.170258	1
GO:1902223	erythrose 4-phosphate/phosphoenolpyruvate family amino acid biosynthetic process	1	1	CNAG_00820,	100	22.85	inf	0.0437585	0.170258	1
GO:0048646	anatomical structure formation involved in morphogenesis	1	1	CNAG_06352,	100	22.85	inf	0.0437585	0.170258	1
GO:0007275	multicellular organism development	1	1	CNAG_06352,	100	22.85	inf	0.0437585	0.170258	1
GO:1901561	response to benomyl	1	1	CNAG_06352,	100	22.85	inf	0.0437585	0.170258	1
GO:0022604	regulation of cell morphogenesis	1	1	CNAG_06508,	100	22.85	inf	0.0437585	0.170258	1
GO:0071478	cellular response to radiation	1	1	CNAG_06352,	100	22.85	inf	0.0437585	0.170258	1
GO:0009303	rRNA transcription	1	1	CNAG_02333,	100	22.85	inf	0.0437585	0.170258	1
GO:0072755	cellular response to benomyl	1	1	CNAG_06352,	100	22.85	inf	0.0437585	0.170258	1
GO:0044821	meiotic telomere tethering at nuclear periphery	1	1	CNAG_03790,	100	22.85	inf	0.0437585	0.170258	1
GO:0070192	chromosome organization involved in meiotic cell cycle	1	1	CNAG_03790,	100	22.85	inf	0.0437585	0.170258	1
GO:0006829	zinc ion transport	1	1	CNAG_00895,	100	22.85	inf	0.0437585	0.170258	1
GO:0048731	system development	1	1	CNAG_06352,	100	22.85	inf	0.0437585	0.170258	1
GO:0000303	response to superoxide	1	1	CNAG_05847,	100	22.85	inf	0.0437585	0.170258	1
GO:0006458	'de novo' protein folding	1	1	CNAG_04171,	100	22.85	inf	0.0437585	0.170258	1
GO:0043935	sexual sporulation resulting in formation of a cellular spore	1	1	CNAG_06352,	100	22.85	inf	0.0437585	0.170258	1
GO:0051383	kinetochore organization	1	1	CNAG_05391,	100	22.85	inf	0.0437585	0.170258	1
GO:1990456	mitochondrion-endoplasmic reticulum membrane tethering	1	1	CNAG_06345,	100	22.85	inf	0.0437585	0.170258	1
GO:0072713	cellular response to thiabendazole	1	1	CNAG_06352,	100	22.85	inf	0.0437585	0.170258	1
GO:0045143	homologous chromosome segregation	1	1	CNAG_03790,	100	22.85	inf	0.0437585	0.170258	1
GO:0001188	RNA polymerase I preinitiation complex assembly	1	1	CNAG_03625,	100	22.85	inf	0.0437585	0.170258	1
GO:0071450	cellular response to oxygen radical	1	1	CNAG_05847,	100	22.85	inf	0.0437585	0.170258	1
GO:0070197	meiotic attachment of telomere to nuclear envelope	1	1	CNAG_03790,	100	22.85	inf	0.0437585	0.170258	1
GO:0006651	diacylglycerol biosynthetic process	1	1	CNAG_04453,	100	22.85	inf	0.0437585	0.170258	1
GO:0075313	basidium development	1	1	CNAG_06352,	100	22.85	inf	0.0437585	0.170258	1
GO:0075259	spore-bearing structure development	1	1	CNAG_06352,	100	22.85	inf	0.0437585	0.170258	1
GO:0016094	polyprenol biosynthetic process	1	1	CNAG_01956,	100	22.85	inf	0.0437585	0.170258	1
GO:0097240	chromosome attachment to the nuclear envelope	1	1	CNAG_03790,	100	22.85	inf	0.0437585	0.170258	1
GO:0098869	cellular oxidant detoxification	1	1	CNAG_05847,	100	22.85	inf	0.0437585	0.170258	1
GO:0071482	cellular response to light stimulus	1	1	CNAG_06352,	100	22.85	inf	0.0437585	0.170258	1
GO:0048608	reproductive structure development	1	1	CNAG_06352,	100	22.85	inf	0.0437585	0.170258	1
GO:0071451	cellular response to superoxide	1	1	CNAG_05847,	100	22.85	inf	0.0437585	0.170258	1
GO:0042759	long-chain fatty acid biosynthetic process	1	1	CNAG_02100,	100	22.85	inf	0.0437585	0.170258	1
GO:0016233	telomere capping	1	1	CNAG_04153,	100	22.85	inf	0.0437585	0.170258	1
GO:0019430	removal of superoxide radicals	1	1	CNAG_05847,	100	22.85	inf	0.0437585	0.170258	1
GO:0006570	tyrosine metabolic process	1	1	CNAG_01997,	100	22.85	inf	0.0437585	0.170258	1
GO:0008360	regulation of cell shape	1	1	CNAG_06508,	100	22.85	inf	0.0437585	0.170258	1
GO:0007097	nuclear migration	1	1	CNAG_06352,	100	22.85	inf	0.0437585	0.170258	1
GO:0098781	ncRNA transcription	1	1	CNAG_02333,	100	22.85	inf	0.0437585	0.170258	1
GO:0034398	telomere tethering at nuclear periphery	1	1	CNAG_03790,	100	22.85	inf	0.0437585	0.170258	1
GO:0071479	cellular response to ionizing radiation	1	1	CNAG_06352,	100	22.85	inf	0.0437585	0.170258	1
GO:0070096	mitochondrial outer membrane translocase complex assembly	1	1	CNAG_06345,	100	22.85	inf	0.0437585	0.170258	1
GO:0048308	organelle inheritance	1	1	CNAG_02679,	100	22.85	inf	0.0437585	0.170258	1
GO:0009094	L-phenylalanine biosynthetic process	1	1	CNAG_00820,	100	22.85	inf	0.0437585	0.170258	1
GO:0006007	glucose catabolic process	1	1	CNAG_06900,	100	22.85	inf	0.0437585	0.170258	1
GO:0090220	chromosome localization to nuclear envelope involved in homologous chromosome segregation	1	1	CNAG_03790,	100	22.85	inf	0.0437585	0.170258	1
GO:0034644	cellular response to UV	1	1	CNAG_06352,	100	22.85	inf	0.0437585	0.170258	1
GO:0072712	response to thiabendazole	1	1	CNAG_06352,	100	22.85	inf	0.0437585	0.170258	1
GO:0042790	nucleolar large rRNA transcription by RNA polymerase I	1	1	CNAG_02333,	100	22.85	inf	0.0437585	0.170258	1
GO:0032065	maintenance of protein location in cell cortex	1	1	CNAG_03655,	100	22.85	inf	0.0437585	0.170258	1
GO:0019408	dolichol biosynthetic process	1	1	CNAG_01956,	100	22.85	inf	0.0437585	0.170258	1
GO:0051382	kinetochore assembly	1	1	CNAG_05391,	100	22.85	inf	0.0437585	0.170258	1
GO:0045141	meiotic telomere clustering	1	1	CNAG_03790,	100	22.85	inf	0.0437585	0.170258	1
GO:0071480	cellular response to gamma radiation	1	1	CNAG_06352,	100	22.85	inf	0.0437585	0.170258	1
GO:0061458	reproductive system development	1	1	CNAG_06352,	100	22.85	inf	0.0437585	0.170258	1
GO:1900020	positive regulation of protein kinase C activity	1	1	CNAG_04453,	100	22.85	inf	0.0437585	0.170258	1
GO:0006558	L-phenylalanine metabolic process	1	1	CNAG_00820,	100	22.85	inf	0.0437585	0.170258	1
GO:1902221	erythrose 4-phosphate/phosphoenolpyruvate family amino acid metabolic process	1	1	CNAG_00820,	100	22.85	inf	0.0437585	0.170258	1
GO:0070417	cellular response to cold	1	1	CNAG_06352,	100	22.85	inf	0.0437585	0.170258	1
GO:0032501	multicellular organismal process	1	1	CNAG_06352,	100	22.85	inf	0.0437585	0.170258	1
GO:0006074	(1->3)-beta-D-glucan metabolic process	1	1	CNAG_06508,	100	22.85	inf	0.0437585	0.170258	1
GO:0000305	response to oxygen radical	1	1	CNAG_05847,	100	22.85	inf	0.0437585	0.170258	1
GO:0000001	mitochondrion inheritance	1	1	CNAG_02679,	100	22.85	inf	0.0437585	0.170258	1
GO:0071577	zinc ion transmembrane transport	1	1	CNAG_00895,	100	22.85	inf	0.0437585	0.170258	1
GO:0034508	centromere complex assembly	1	1	CNAG_05391,	100	22.85	inf	0.0437585	0.170258	1
GO:0034397	telomere localization	1	1	CNAG_03790,	100	22.85	inf	0.0437585	0.170258	1
GO:0022603	regulation of anatomical structure morphogenesis	1	1	CNAG_06508,	100	22.85	inf	0.0437585	0.170258	1
GO:0030435	sporulation resulting in formation of a cellular spore	1	1	CNAG_06352,	100	22.85	inf	0.0437585	0.170258	1
GO:0006571	tyrosine biosynthetic process	1	1	CNAG_01997,	100	22.85	inf	0.0437585	0.170258	1
GO:0046451	diaminopimelate metabolic process	1	1	CNAG_00256,	100	22.85	inf	0.0437585	0.170258	1
GO:0034295	basidiospore formation	1	1	CNAG_06352,	100	22.85	inf	0.0437585	0.170258	1
GO:0006075	(1->3)-beta-D-glucan biosynthetic process	1	1	CNAG_06508,	100	22.85	inf	0.0437585	0.170258	1
GO:0046339	diacylglycerol metabolic process	1	1	CNAG_04453,	100	22.85	inf	0.0437585	0.170258	1
GO:0006406	mRNA export from nucleus	8	2	CNAG_06402,CNAG_06550,	25	5.71	7.34	0.0448381	0.170258	1
GO:0065004	protein-DNA complex assembly	8	2	CNAG_03625,CNAG_05391,	25	5.71	7.34	0.0448381	0.170258	1
GO:0000723	telomere maintenance	8	2	CNAG_04153,CNAG_07661,	25	5.71	7.34	0.0448381	0.170258	1
GO:0032200	telomere organization	8	2	CNAG_04153,CNAG_07661,	25	5.71	7.34	0.0448381	0.170258	1
GO:0006383	transcription by RNA polymerase III	8	2	CNAG_02520,CNAG_05118,	25	5.71	7.34	0.0448381	0.170258	1
GO:1903046	meiotic cell cycle process	8	2	CNAG_03790,CNAG_06352,	25	5.71	7.34	0.0448381	0.170258	1
GO:0043647	inositol phosphate metabolic process	8	2	CNAG_06500,CNAG_07354,	25	5.71	7.34	0.0448381	0.170258	1
GO:0042325	regulation of phosphorylation	8	2	CNAG_01922,CNAG_04453,	25	5.71	7.34	0.0448381	0.170258	1
GO:0015677	copper ion import	8	2	CNAG_07554,CNAG_07724,	25	5.71	7.34	0.0448381	0.170258	1
GO:0006839	mitochondrial transport	19	3	CNAG_01906,CNAG_05557,CNAG_06345,	15.8	3.61	4.14	0.0477359	0.178732	1
GO:0090150	establishment of protein localization to membrane	19	3	CNAG_01906,CNAG_05557,CNAG_06345,	15.8	3.61	4.14	0.0477359	0.178732	1
GO:0010876	lipid localization	19	3	CNAG_01906,CNAG_02304,CNAG_05557,	15.8	3.61	4.14	0.0477359	0.178732	1
