## Supplemental Table 3 for "Saturation transposon mutagenesis enables genome-wide identification of genes required for growth and fluconazole resistance in the human fungal pathogen *Cryptococcus neoformans*"

### Sheet: Sheet1
Strain Name	Species	Genotype	Notes
H99	Cryptococcus neoformans	WT	from Heitman lab
yBB115	Cryptococcus neoformans	H99 ura5:Ds-NEO	pBB65 transformed into H99
yBB119	Cryptococcus neoformans	H99 ura5:Ds-NEO pGAL:Ac:NAT	pBB68 transformed into yBB115
yBB154	Cryptococcus neoformans	H99, nap1Δ::NEO	From Alspaugh Lab
yBB155	Cryptococcus neoformans	H99, rra1Δ::NEO	From Alspaugh Lab
yBB156	Cryptococcus neoformans	H99, vps23Δ::NEO	From Alspaugh Lab
yBB157	Cryptococcus neoformans	H99, snf7Δ::NEO	From Alspaugh Lab
yBB158	Cryptococcus neoformans	H99, rim23Δ::NEO	From Alspaugh Lab
yBB159	Cryptococcus neoformans	H99, rim20Δ::NAT	From Alspaugh Lab
yBB160	Cryptococcus neoformans	H99, rim13Δ::NEO MATa	From Alspaugh Lab
yBB161	Cryptococcus neoformans	H99, rim101Δ::NAT	From Alspaugh Lab
yBB163	Cryptococcus neoformans	H99, erg11-296	H99 transformed with pBB100, independent of yBB164
yBB164	Cryptococcus neoformans	H99, erg11-296	H99 transformed with pBB100, independent of yBB163
yBB282	Cryptococcus neoformans	H99, erg11-77	H99 transformed with pBB102, independent of yBB283
yBB283	Cryptococcus neoformans	H99, erg11-77	H99 transformed with pBB102, independent of yBB282
	Cryptococcus neoformans	KN99, cnag_04763::NAT	from Madhani deletion collection
	Cryptococcus neoformans	KN99, cnag_06887::NAT	from Madhani deletion collection
	Cryptococcus neoformans	KN99, cnag_05292::NAT	from Madhani deletion collection
	Cryptococcus neoformans	KN99, cnag_00996::NAT	from Madhani deletion collection
	Cryptococcus neoformans	KN99, cnag_02190::NAT	from Madhani deletion collection
