## Supplemental Table 4 for "Saturation transposon mutagenesis enables genome-wide identification of genes required for growth and fluconazole resistance in the human fungal pathogen *Cryptococcus neoformans*"

### Sheet: Sheet1
Plasmid name	Bacterial marker	Cryptococcus marker	Comments
pBB51	kanamycin	NEO	mini Ds transposon containing NEO resistance marker
pBB52	kanamycin		AcTPase4x with TEF terminator, codon optimized for Cryptococcus neoformans
pBB65	kanamycin	NEO	Ds-NEO with homology flanks targeting to URA5 intron 1
pBB63	kanamycin		GAL driven ActPase4x with TEF terminator, codon optimized for Cryptococcus neoformans
pBB68	ampicillin	NAT	GAL driven ActPase4x with TEF terminato codon optimized for Cryptococcus neoformans cloned into MCS of pSDMA25
pSDMA25	ampicillin	NAT	Cryptococcus neoformans safe haven vector
pBB100	kanamycin	NEO	TOPO blunt cloned Ds-NEO with homology targeting sequence for erg11-296
pBB102	kanamycin	NEO	TOPO blunt cloned Ds-NEO with homology targeting sequence for erg11-77
