## Supplemental Table 5 for "Saturation transposon mutagenesis enables genome-wide identification of genes required for growth and fluconazole resistance in the human fungal pathogen *Cryptococcus neoformans*"

### Sheet: Sheet1
Primer Name	Primer Sequence	Notes
oBB171	GAAGGCGATGCGCTGCGAATCGG	F primer for ERG11/Ds junction PCR
oBB183	GTACAG CTCGAG GTGAAGTCGTATTGTCTCTGCAATGTAATTCTC	forward primer to amplify H99 GAL7 promoter region and add XhoI tail
oBB212	GCTACCTGCCCATTCGACCACC	R primer for ERG11/Ds junction PCR
oBB229	TGGCGG GGATCC GGACTTGAGCATTCTGTGAGCAGG	forward to amplify 5' utr/intron URA5 H99 with BamHI tail
oBB235	TGGCGG GGATCC CGTGATTTACACACCCTGTGGTGG	reverse to amplify 5' utr/intron URA5 H99 with BamHI tail
oBB271	CTTATCAGCACTCAATTCTCTCCTGAGAA ATGGGCCCAAAGAAAAAAAGAAAGGTCGCTATGG	forward primer to Ac with homology to GAL7
oBB272	GTACAG CTCGAG TATTACAACATGAACTCTCTTAGCATGACAGTCCAC	reverse primer to Ac with XhoI tail
oBB283	CGGGATTTTCCCATCCTACTTTCATCCCTG CTCGATATGGCTCACCGGCCGG	reverse primer to amplify H99 URA5 and insert Ds into intron
oBB285	CCGGCCGGTGAGCCATATCGAGCAGGGATGAAAGTAGGATGGGAAAATCCCG	forward primer to amplify Ds with homlogy to H99 URA5 intron
oBB286	GGACACATGTCAGATTCGATTGGACTATGAATTGTAGGGATGAAAACGGTCGGTAACGGTCG	reverse primer to amplify Ds with homlogy to H99 URA5 intron
oBB284	CGACCGTTACCGACCGTTTTCATCCCTA CAATTCATAGTCCAATCGAATCTGACATGTGTCC	forward primer to amplify H99 URA5 and insert Ds into intron
oBB290	CCATAGCGACCTTACGCTTCTTCTTCGGGCCCAT TTCTCAGGAGAGAATTGAGTGCTGATAAG	reverse primer to GAL7 with homology to recoded Ac
oBB583	GCTGGGGATCCAGCTTTACGAGG	F primer from left side of ERG11 locus
oBB588	CGTACCATGCGGAGAGTCTCTCGG	R primer to right side of ERG11 locus
oBB589	TGGCGG CTCGAG GGCGGAGTCTGCAAGGAGAATTGC	F primer nested to left side of ERG11 locus with XhoI tail
oBB590	TGGCGG CTCGAG CCATGATGGGCAACTCCTTAAGGTCC	R primer nested to right side of ERG11 locus with XhoI tail
oBB591	CGGGATTTTCCCATCCTACTTTCATCCCTG GTGTAACCATCCCCATCGTCCGTCG	R primer from left side of ERG11 with homology to Ds
oBB592	CGACGGACGATGGGGATGGTTACAC CAGGGATGAAAGTAGGATGGGAAAATCCCG	F primer to left side of Ds with homology to ERG11
oBB593	GGCTGTCATTTGGCCATGTACCGTC TAGGGATGAAAACGGTCGGTAACGGTCG	R primer to right side of Ds with homology to ERG11
oBB594	CGACCGTTACCGACCGTTTTCATCCCTA GACGGTACATGGCCAAATGACAGCC	F primer to right side of ERG11 with homology to Ds
oBB595	CGGGATTTTCCCATCCTACTTTCATCCCTG GACGATGAAAATACTATGGTGCGGGCACAAGG	R primer from left side of ERG11 with homology to Ds
oBB596	CCTTGTGCCCGCACCATAGTATTTTCATCGTC CAGGGATGAAAGTAGGATGGGAAAATCCCG	F primer to left side of Ds with homology to ERG11
oBB597	GGAAAGATGAAATAGATAAATGTGAAAGACACGAAAGATGGTTC TAGGGATGAAAACGGTCGGTAACGGTCG	R primer to right side of Ds with homology to ERG11
oBB598	CGACCGTTACCGACCGTTTTCATCCCTA GAACCATCTTTCGTGTCTTTCACATTTATCTATTTCATCTTTCC	F primer to right side of ERG11 with homology to Ds
oBB806	GGAGATGAACTTTGACGCTGCCC	F primer for in-gene PCR validation CNAG_05292
oBB807	CACCGATGATGACCTTGACGCC	R primer for in-gene PCR validation CNAG_05292
oBB808	GGTACTGCATGCACGGTGCA	F primer for 5' junction CNAG_05292
oBB809	CGGCCGGCCTGTTAGCG	R primer for 3' junction CNAG_05292
oBB818	TGGTTTCGGCGACTGTATTTACATGC	F primer for in-gene PCR validation CNAG_02190
oBB819	GCGGTGGCTCTAGCTCTAGCC	R primer for in-gene PCR validation CNAG_02190
oBB820	GCTGTAAGCATGCACCAATGAGCA	F primer for 5' junction CNAG_02190
oBB821	CGGTAATTTCTTGGACAACCACGATAACG	R primer for 3' junction CNAG_02190
oBB830	GCCATCGGACTGGTAATCGTACCA	F primer for in-gene PCR validation CNAG_00996
oBB831	CACCTCCTGCTGACCGAATGC	R primer for in-gene PCR validation CNAG_00996
oBB832	CCAGCAACCATTCTCTCAATTGGCT	F primer for 5' junction CNAG_00996
oBB833	CCTCTGTTCATGACTTGTGATGGCG	R primer for 3' junction CNAG_00996
oBB834	CACGCTAAAGACACCATAGCGCAC	F primer for in-gene PCR validation CNAG_04763
oBB835	CGTGTGGGTATCATCGACGACCT	R primer for in-gene PCR validation CNAG_04763
oBB836	CAGACTGGATCTCGTCAGAGTTGATGAG	F primer for 5' junction CNAG_04763
oBB837	GTGATGTCTGCGTGATGTGCACC	R primer for 3' junction CNAG_04763
oBB846	CCATGGCGCCACAGGAGAG	F primer for in-gene PCR validation CNAG_06887
oBB847	CTCTAAAGGCAACGACGACGTATCCT	R primer for in-gene PCR validation CNAG_06887
oBB848	AGGACACTTACTCTGTCGCATACCG	F primer for 5' junction CNAG_06887
oBB849	CCGCCGTCCTTGTGGATCATACC	R primer for 3' junction CNAG_06887
oBB912	/5Phos/TAGTCCCTTAAGCGGAG/3AmMO/	primer for MseI adapter
oBB913	/5Phos/ATGTCCCTTAAGCGGAG/3AmMO/	primer for CviAII adapter
oBB914	GTAATACGACTCACTATAGGG TTNNNAANNNNAANNN CTCCGCTTAAGGGAC	primer for adapter with random nucleotides
oBB915	cactctttccctacacgacgctcttccgatct TCGGGTTCGAAATCGATCG	Ds specific oligo with illumina adapter tail
oBB916	cactctttccctacacgacgctcttccgatct CTCGGGTTCGAAATCGATCG	Ds specific oligo with illumina adapter tail
oBB917	cactctttccctacacgacgctcttccgatct CCTCGGGTTCGAAATCGATCG	Ds specific oligo with illumina adapter tail
oBB918	cactctttccctacacgacgctcttccgatct ACCTCGGGTTCGAAATCGATCG	Ds specific oligo with illumina adapter tail
oBB919	gtgactggagttcagacgtgtgctcttccgatct GTAATAACGACTCACTATAGGG	linker oligo for Ds PCR
oBB920	AATGATACGGCGACCACCGAGATCTACACTCTTTCCCTACACGACGCTCTTC	common Ds primer for 2nd rd TN-seq pcr
oBB921	caagcagaagacggcatacgagat ATCTAGCCGGCC gtgactggagttcagacgtgtgctc	barcode primer for 2nd rd TN-seq pcr
oBB922	caagcagaagacggcatacgagat TATCTCTTCCTT gtgactggagttcagacgtgtgctc	barcode primer for 2nd rd TN-seq pcr
oBB923	caagcagaagacggcatacgagat TAGATGCCGTCC gtgactggagttcagacgtgtgctc	barcode primer for 2nd rd TN-seq pcr
oBB924	caagcagaagacggcatacgagat CGCTCCTTCCTT gtgactggagttcagacgtgtgctc	barcode primer for 2nd rd TN-seq pcr
oBB925	caagcagaagacggcatacgagat CGAGCGCCGTCC gtgactggagttcagacgtgtgctc	barcode primer for 2nd rd TN-seq pcr
oBB926	caagcagaagacggcatacgagat TCGAGAGTCCGG gtgactggagttcagacgtgtgctc	barcode primer for 2nd rd TN-seq pcr
oBB927	caagcagaagacggcatacgagat GCTCGGCCGGCC gtgactggagttcagacgtgtgctc	barcode primer for 2nd rd TN-seq pcr
oBB928	caagcagaagacggcatacgagat AGCTCAGTCCGG gtgactggagttcagacgtgtgctc	barcode primer for 2nd rd TN-seq pcr
oBB929	caagcagaagacggcatacgagat ACTGCCGCGTCC gtgactggagttcagacgtgtgctc	barcode primer for 2nd rd TN-seq pcr
oBB930	caagcagaagacggcatacgagat TTACTTCTCCGG gtgactggagttcagacgtgtgctc	barcode primer for 2nd rd TN-seq pcr
oBB931	caagcagaagacggcatacgagat TGACGCGCGGCC gtgactggagttcagacgtgtgctc	barcode primer for 2nd rd TN-seq pcr
oBB932	caagcagaagacggcatacgagat AATGATCTCCGG gtgactggagttcagacgtgtgctc	barcode primer for 2nd rd TN-seq pcr
oBB933	AATGATACGGCGACCACCGA	test primer for final Ds library
oBB934	CAAGCAGAAGACGGCATACGA	test primer for final Ds library
oBB1003	cctagcagcggatccaac	NAT 5' reverse primer for 5' junction PCRs from deletion collection
oBB1004	cgcatccctgcatccaac	NAT 3' forward primer for 3' junction PCRs from deletion collection
